# TEsingle enables locus-specific transposable element expression analysis at single-cell resolution

**DOI:** 10.64898/2026.03.19.712984

**Authors:** Talitha Forcier, Esther Cheng, Oliver H Tam, Cole Wunderlich, Laura Castilla-Vallmanya, Joanne L. Jones, Annelies Quaegebeur, Roger A. Barker, Johan Jakobsson, Molly Gale Hammell

## Abstract

Transposable elements (TEs) are mobile genetic sequences that can generate new copies of themselves via insertional mutations. These viral-like sequences comprise nearly half the human genome and are present in most genome wide sequencing assays. While only a small fraction of genomic TEs have retained their ability to transpose, TE sequences are often transcribed from their own promoters or as part of larger gene transcripts. Accurately assessing TE expression from each individual genomic TE locus remains an open problem in the field, due to the highly repetitive nature of these multi-copy sequences. These issues are compounded in single-cell and single-nucleus transcriptome experiments, where additional complications arise due to sparse read coverage and unprocessed mRNA introns. Here we present our tool for single-cell TE and gene expression analysis, TEsingle. Using synthetic datasets, we show the problems that arise when not properly accounting for intron retention events, failing to address uncertainty in alignment scoring, and failing to make use of unique molecular identifiers for transcript resolution. Addressing these challenges has enabled an accurate TE analysis suite that simultaneously tracks gene expression as well as locus-specific resolution of expressed TEs. We showcase the performance of TEsingle using single-nucleus profiles from substantia nigra (SN) tissues of Parkinson’s Disease (PD) patients. We find examples of young and intact TEs that mark dopaminergic neurons (DA) as well as many young TEs from the LINE and ERV families that are elevated in PD neurons and glia. These results demonstrate that TE expression is highly cell-type and cellular-state specific and elevated in particular subsets of neurons, astrocytes, and microglia from PD patients.
