## Supplemental Table 1 for "TEsingle enables locus-specific transposable element expression analysis at single-cell resolution"

### Sheet: TableS1
Supplemental Table 1: Intron retention values for sample data	Intron retention fraction calculated from sequencing data for each sample specified. Whole cell intron retention fraction was approximated as 0.2 for simulated data, and nuc-seq intron retention fraction was approximated at 0.4

### Sheet: TableS1- Measured Intron Rates
sample	source	exp_type	intron_fraction_retained
SCRN_PPMI3186_2662_da65_r1_S7_L001_R2_001	FOUNDIN	whole cell	0.268235
SCRN_PPMI3186_2662_da65_r1_S7_L002_R2_001	FOUNDIN	whole cell	0.269646
SCRN_PPMI3186_2662_da65_r2_S7_L001_R2_001	FOUNDIN	whole cell	0.270366
SCRN_PPMI3186_2662_da65_r2_S7_L002_R2_001	FOUNDIN	whole cell	0.269779
SCRN_PPMI18567_4073_da65_r1_S18_L001_R2_001	FOUNDIN	whole cell	0.183388
SCRN_PPMI18567_4073_da65_r1_S18_L002_R2_001	FOUNDIN	whole cell	0.183514
SCRN_PPMI18567_4073_da65_r2_S22_L001_R2_001	FOUNDIN	whole cell	0.184194
SCRN_PPMI18567_4073_da65_r2_S22_L002_R2_001	FOUNDIN	whole cell	0.184162
SCRN_PPMI3411_0083_da65_v1_S10_L001_R2_001	FOUNDIN	whole cell	0.261201
SCRN_PPMI3411_0083_da65_v1_S10_L002_R2_001	FOUNDIN	whole cell	0.260873
SCRN_PPMI3411_0083_da65_v1_S10_L003_R2_001	FOUNDIN	whole cell	0.261411
SCRN_PPMI3411_0083_da65_v1_S10_L004_R2_001	FOUNDIN	whole cell	0.260763
SCRN_PPMI3411_0083_da65_v1_S69_L001_R2_001	FOUNDIN	whole cell	0.262083
SCRN_PPMI3411_0083_da65_v1_S69_L002_R2_001	FOUNDIN	whole cell	0.261659
SCRN_PPMI3411_0083_da65_v1_S69_L003_R2_001	FOUNDIN	whole cell	0.261716
SCRN_PPMI3411_0083_da65_v1_S69_L004_R2_001	FOUNDIN	whole cell	0.261171
SCRN_PPMI3411_0083_da65_v1_S128_L001_R2_001	FOUNDIN	whole cell	0.262768
SCRN_PPMI3411_0083_da65_v1_S128_L002_R2_001	FOUNDIN	whole cell	0.262786
SCRN_PPMI3411_0083_da65_v1_S128_L003_R2_001	FOUNDIN	whole cell	0.262628
SCRN_PPMI3411_0083_da65_v1_S128_L004_R2_001	FOUNDIN	whole cell	0.262557
SCRN_PPMI3411_0083_da65_v1_S187_L001_R2_001	FOUNDIN	whole cell	0.261812
SCRN_PPMI3411_0083_da65_v1_S187_L002_R2_001	FOUNDIN	whole cell	0.261551
SCRN_PPMI3411_0083_da65_v1_S187_L003_R2_001	FOUNDIN	whole cell	0.261616
SCRN_PPMI3411_0083_da65_v1_S187_L004_R2_001	FOUNDIN	whole cell	0.261494
SCRN_PPMI3452_7426_da65_r1_S1_L001_R2_001	FOUNDIN	whole cell	0.220502
SCRN_PPMI3452_7426_da65_r1_S1_L002_R2_001	FOUNDIN	whole cell	0.221433
SCRN_PPMI3452_7426_da65_r2_S3_L001_R2_001	FOUNDIN	whole cell	0.222265
SCRN_PPMI3452_7426_da65_r2_S3_L002_R2_001	FOUNDIN	whole cell	0.221899
SCRN_PPMI3453_7504_da65_r1_S27_L001_R2_001	FOUNDIN	whole cell	0.225824
SCRN_PPMI3453_7504_da65_r1_S27_L002_R2_001	FOUNDIN	whole cell	0.227001
SCRN_PPMI3453_7504_da65_r2_S17_L001_R2_001	FOUNDIN	whole cell	0.227859
SCRN_PPMI3453_7504_da65_r2_S17_L002_R2_001	FOUNDIN	whole cell	0.227672
SCRN_PPMI3460_1783_da65_v1_S45_L001_R2_001	FOUNDIN	whole cell	0.250558
SCRN_PPMI3460_1783_da65_v1_S45_L002_R2_001	FOUNDIN	whole cell	0.249921
SCRN_PPMI3460_1783_da65_v1_S45_L003_R2_001	FOUNDIN	whole cell	0.250116
SCRN_PPMI3460_1783_da65_v1_S45_L004_R2_001	FOUNDIN	whole cell	0.250381
SCRN_PPMI3460_1783_da65_v1_S104_L001_R2_001	FOUNDIN	whole cell	0.251791
SCRN_PPMI3460_1783_da65_v1_S104_L002_R2_001	FOUNDIN	whole cell	0.251142
SCRN_PPMI3460_1783_da65_v1_S104_L003_R2_001	FOUNDIN	whole cell	0.251424
SCRN_PPMI3460_1783_da65_v1_S104_L004_R2_001	FOUNDIN	whole cell	0.251377
SCRN_PPMI3460_1783_da65_v1_S163_L001_R2_001	FOUNDIN	whole cell	0.250302
SCRN_PPMI3460_1783_da65_v1_S163_L002_R2_001	FOUNDIN	whole cell	0.250624
SCRN_PPMI3460_1783_da65_v1_S163_L003_R2_001	FOUNDIN	whole cell	0.250697
SCRN_PPMI3460_1783_da65_v1_S163_L004_R2_001	FOUNDIN	whole cell	0.250989
SCRN_PPMI3460_1783_da65_v1_S222_L001_R2_001	FOUNDIN	whole cell	0.250831
SCRN_PPMI3460_1783_da65_v1_S222_L002_R2_001	FOUNDIN	whole cell	0.2505
SCRN_PPMI3460_1783_da65_v1_S222_L003_R2_001	FOUNDIN	whole cell	0.250699
SCRN_PPMI3460_1783_da65_v1_S222_L004_R2_001	FOUNDIN	whole cell	0.250512
SCRN_PPMI3220_6139_da65_v1_S38_L001_R2_001	FOUNDIN	whole cell	0.218686
SCRN_PPMI3220_6139_da65_v1_S38_L002_R2_001	FOUNDIN	whole cell	0.218989
SCRN_PPMI3220_6139_da65_v1_S38_L003_R2_001	FOUNDIN	whole cell	0.218846
SCRN_PPMI3220_6139_da65_v1_S38_L004_R2_001	FOUNDIN	whole cell	0.218802
SCRN_PPMI3220_6139_da65_v1_S97_L001_R2_001	FOUNDIN	whole cell	0.219543
SCRN_PPMI3220_6139_da65_v1_S97_L002_R2_001	FOUNDIN	whole cell	0.219049
SCRN_PPMI3220_6139_da65_v1_S97_L003_R2_001	FOUNDIN	whole cell	0.218657
SCRN_PPMI3220_6139_da65_v1_S97_L004_R2_001	FOUNDIN	whole cell	0.218587
SCRN_PPMI3220_6139_da65_v1_S156_L001_R2_001	FOUNDIN	whole cell	0.218969
SCRN_PPMI3220_6139_da65_v1_S156_L002_R2_001	FOUNDIN	whole cell	0.219097
SCRN_PPMI3220_6139_da65_v1_S156_L003_R2_001	FOUNDIN	whole cell	0.219121
SCRN_PPMI3220_6139_da65_v1_S156_L004_R2_001	FOUNDIN	whole cell	0.219032
SCRN_PPMI3220_6139_da65_v1_S215_L001_R2_001	FOUNDIN	whole cell	0.218771
SCRN_PPMI3220_6139_da65_v1_S215_L002_R2_001	FOUNDIN	whole cell	0.21856
SCRN_PPMI3220_6139_da65_v1_S215_L003_R2_001	FOUNDIN	whole cell	0.218811
SCRN_PPMI3220_6139_da65_v1_S215_L004_R2_001	FOUNDIN	whole cell	0.218596
SCRN_PPMI3234_1338_da65_r1_S8_L001_R2_001	FOUNDIN	whole cell	0.216163
SCRN_PPMI3234_1338_da65_r1_S8_L002_R2_001	FOUNDIN	whole cell	0.217137
SCRN_PPMI3234_1338_da65_r2_S19_L001_R2_001	FOUNDIN	whole cell	0.217972
SCRN_PPMI3234_1338_da65_r2_S19_L002_R2_001	FOUNDIN	whole cell	0.217574
SCRN_PPMI3409_0660_da65_r1_S19_L001_R2_001	FOUNDIN	whole cell	0.219562
SCRN_PPMI3409_0660_da65_r1_S19_L002_R2_001	FOUNDIN	whole cell	0.219679
SCRN_PPMI3409_0660_da65_r2_S15_L001_R2_001	FOUNDIN	whole cell	0.220492
SCRN_PPMI3409_0660_da65_r2_S15_L002_R2_001	FOUNDIN	whole cell	0.220318
SCRN_PPMI3419_0298_da65_v1_S14_L001_R2_001	FOUNDIN	whole cell	0.202624
SCRN_PPMI3419_0298_da65_v1_S14_L002_R2_001	FOUNDIN	whole cell	0.20255
SCRN_PPMI3419_0298_da65_v1_S14_L003_R2_001	FOUNDIN	whole cell	0.202377
SCRN_PPMI3419_0298_da65_v1_S14_L004_R2_001	FOUNDIN	whole cell	0.202364
SCRN_PPMI3419_0298_da65_v1_S73_L001_R2_001	FOUNDIN	whole cell	0.203505
SCRN_PPMI3419_0298_da65_v1_S73_L002_R2_001	FOUNDIN	whole cell	0.203203
SCRN_PPMI3419_0298_da65_v1_S73_L003_R2_001	FOUNDIN	whole cell	0.203625
SCRN_PPMI3419_0298_da65_v1_S73_L004_R2_001	FOUNDIN	whole cell	0.20325
SCRN_PPMI3419_0298_da65_v1_S132_L001_R2_001	FOUNDIN	whole cell	0.202776
SCRN_PPMI3419_0298_da65_v1_S132_L002_R2_001	FOUNDIN	whole cell	0.202692
SCRN_PPMI3419_0298_da65_v1_S132_L003_R2_001	FOUNDIN	whole cell	0.202591
SCRN_PPMI3419_0298_da65_v1_S132_L004_R2_001	FOUNDIN	whole cell	0.203041
SCRN_PPMI3419_0298_da65_v1_S191_L001_R2_001	FOUNDIN	whole cell	0.202498
SCRN_PPMI3419_0298_da65_v1_S191_L002_R2_001	FOUNDIN	whole cell	0.202216
SCRN_PPMI3419_0298_da65_v1_S191_L003_R2_001	FOUNDIN	whole cell	0.202458
SCRN_PPMI3419_0298_da65_v1_S191_L004_R2_001	FOUNDIN	whole cell	0.202071
SCRN_PPMI3422_1260_da65_v1_S17_L001_R2_001	FOUNDIN	whole cell	0.212583
SCRN_PPMI3422_1260_da65_v1_S17_L002_R2_001	FOUNDIN	whole cell	0.213048
SCRN_PPMI3422_1260_da65_v1_S17_L003_R2_001	FOUNDIN	whole cell	0.212235
SCRN_PPMI3422_1260_da65_v1_S17_L004_R2_001	FOUNDIN	whole cell	0.212345
SCRN_PPMI3422_1260_da65_v1_S135_L001_R2_001	FOUNDIN	whole cell	0.213297
SCRN_PPMI3422_1260_da65_v1_S135_L002_R2_001	FOUNDIN	whole cell	0.212834
SCRN_PPMI3422_1260_da65_v1_S135_L003_R2_001	FOUNDIN	whole cell	0.212539
SCRN_PPMI3422_1260_da65_v1_S135_L004_R2_001	FOUNDIN	whole cell	0.212863
SCRN_PPMI3422_1260_da65_v1_S194_L001_R2_001	FOUNDIN	whole cell	0.21332
SCRN_PPMI3422_1260_da65_v1_S194_L002_R2_001	FOUNDIN	whole cell	0.213053
SCRN_PPMI3422_1260_da65_v1_S194_L003_R2_001	FOUNDIN	whole cell	0.213018
SCRN_PPMI3422_1260_da65_v1_S194_L004_R2_001	FOUNDIN	whole cell	0.213211
GSM4157072_M_70y_SN	Agarwal et al	nuc-seq	0.397792
GSM4157074_M_55y_SN	Agarwal et al	nuc-seq	0.417283
GSM4157076_M_70y_SN	Agarwal et al	nuc-seq	0.398284
GSM4157078_F_56y_SN	Agarwal et al	nuc-seq	0.416061
GSM4157070_F_56y_SN	Agarwal et al	nuc-seq	0.42484
GSM4157069_M_70y_SN	Agarwal et al	nuc-seq	0.451967
GSM4157068_M_59y_SN	Agarwal et al	nuc-seq	0.39429
