## Supplemental Table 2 for "TEsingle enables locus-specific transposable element expression analysis at single-cell resolution"

### Sheet: TableS2
Supplemental Table 2: F1 scores on simulated data	F1 scores for all benchmarked software on all simulated data

### Sheet: TableS2- Benchmarking F1 Scores
count_software	intron_retained_fraction	annotation_type	counting_category	F1_score
TEsingle	0.2	all	subfamily	0.866512
TEsingle	0.2	genes	subfamily	0.868054
TEsingle	0.2	TEs	subfamily	0.753288
TEsingle	0.4	all	subfamily	0.863412
TEsingle	0.4	genes	subfamily	0.864915
TEsingle	0.4	TEs	subfamily	0.745087
TEsingle	0.2	all	locus	0.861182
TEsingle	0.2	genes	locus	0.868054
TEsingle	0.2	TEs	locus	0.737517
TEsingle	0.4	all	locus	0.857928
TEsingle	0.4	genes	locus	0.864915
TEsingle	0.4	TEs	locus	0.727563
STARsolo-TE	0.2	all	subfamily	0.804333
STARsolo-TE	0.2	genes	subfamily	0.810919
STARsolo-TE	0.2	TEs	subfamily	0.429148
STARsolo-TE	0.4	all	subfamily	0.802986
STARsolo-TE	0.4	genes	subfamily	0.809415
STARsolo-TE	0.4	TEs	subfamily	0.415135
STARsolo-TE	0.2	all	locus	0.79434
STARsolo-TE	0.2	genes	locus	0.810919
STARsolo-TE	0.2	TEs	locus	0.511928
STARsolo-TE	0.4	all	locus	0.793408
STARsolo-TE	0.4	genes	locus	0.809415
STARsolo-TE	0.4	TEs	locus	0.510835
CellRanger-TE	0.2	all	subfamily	0.781383
CellRanger-TE	0.2	genes	subfamily	0.791607
CellRanger-TE	0.2	TEs	subfamily	0.342403
CellRanger-TE	0.4	all	subfamily	0.720328
CellRanger-TE	0.4	genes	subfamily	0.732782
CellRanger-TE	0.4	TEs	subfamily	0.24418
soloTE	0.2	all	subfamily	0.923381
soloTE	0.2	genes	subfamily	0.936704
soloTE	0.2	TEs	subfamily	0.336669
soloTE	0.4	all	subfamily	0.920887
soloTE	0.4	genes	subfamily	0.935477
soloTE	0.4	TEs	subfamily	0.287246
scTE	0.2	all	subfamily	0.653731
scTE	0.2	genes	subfamily	0.65892
scTE	0.2	TEs	subfamily	0.123753
scTE	0.4	all	subfamily	0.545423
scTE	0.4	genes	subfamily	0.549473
scTE	0.4	TEs	subfamily	0.121333
