## Supplemental Table 3 for "TEsingle enables locus-specific transposable element expression analysis at single-cell resolution"

### Sheet: TableS3
Supplemental Table 3: Multimapping impact on accuracy	F1 scores for TEsingle on simulated data allowed 1, 10, 100, or 1000 mapping locations per read.

### Sheet: TableS3- Multimapping Accuracy
mappings_allowed	annotation_type	intron_fraction	F1_score
1	all	0.2	0.83509
1	genes	0.2	0.84864
1	TEs	0.2	0.58307
1	all	0.4	0.83517
1	genes	0.4	0.84822
1	TEs	0.4	0.58304
10	all	0.2	0.85978
10	genes	0.2	0.86837
10	TEs	0.2	0.70437
10	all	0.4	0.8568
10	genes	0.4	0.86517
10	TEs	0.4	0.69971
100	all	0.2	0.86118
100	genes	0.2	0.86805
100	TEs	0.2	0.73751
100	all	0.4	0.85793
100	genes	0.4	0.86491
100	TEs	0.4	0.72754
1000	all	0.2	0.86118
1000	genes	0.2	0.86805
1000	TEs	0.2	0.73751
1000	all	0.4	0.85793
1000	genes	0.4	0.86491
1000	TEs	0.4	0.72754
