## Supplemental Table 4 for "TEsingle enables locus-specific transposable element expression analysis at single-cell resolution"

### Sheet: TableS4
Supplemental Table 4: Benchmarked accuracy on genes	Accuracy breakdowns for gene annotations on simulated data for all benchmarked software.

### Sheet: TableS4- Accuracy on Genes
annotation_category	simulation	intron_fraction_retained	TEsingle	STARsolo-TE	CellRanger-TE	soloTE	scTE
within 15% accuracy	whole-cell	0.2	0.8669	0.7156	0.7591	0.9158	0.6335
overcount	whole-cell	0.2	0.009	0.008	0.0003	0.0023	0.0199
undercount	whole-cell	0.2	0.0847	0.0222	0.1544	0.0274	0.166
false negative	whole-cell	0.2	0.0393	0.2542	0.0862	0.0544	0.1806
false positive	whole-cell	0.2	1075441	559687	119845	287963	3022064
F1 score	whole-cell	0.2	0.9108	0.825	0.8611	0.9512	0.7294
within 15% accuracy	single-nuc	0.4	0.8637	0.7144	0.7009	0.9141	0.5161
overcount	single-nuc	0.4	0.0094	0.0084	0.0004	0.0023	0.0172
undercount	single-nuc	0.4	0.0886	0.0229	0.2065	0.0286	0.2472
false negative	single-nuc	0.4	0.0384	0.2544	0.0922	0.055	0.2195
false positive	single-nuc	0.4	1104469	607266	159373	290720	3046954
F1 score	single-nuc	0.4	0.9095	0.824	0.8217	0.9505	0.6395
