## Supplemental Table 5 for "TEsingle enables locus-specific transposable element expression analysis at single-cell resolution"

### Sheet: TableS5
Supplemental Table 5: Benchmarked accuracy on TEs by subfamily	Accuracy breakdowns for TE annotations by subfamily on simulated data for all benchmarked software.

### Sheet: TableS5- Accuracy on TE subfam
annotation_category	simulation	intron_fraction_retained	TEsingle	STARsolo-TE	CellRanger-TE	soloTE	scTE
within 15% accuracy	whole-cell	0.2	0.7076	0.459	0.5281	0.5162	0.2898
overcount	whole-cell	0.2	0.0064	0.1347	0.3488	0.3404	0.6789
undercount	whole-cell	0.2	0.155	0.1873	0.0983	0.0742	0.0223
false negative	whole-cell	0.2	0.131	0.2189	0.0248	0.0692	0.009
false positive	whole-cell	0.2	4075	151648	469695	480678	1593627
F1 score	whole-cell	0.2	0.8241	0.5052	0.4004	0.3893	0.1147
within 15% accuracy	single-nuc	0.4	0.6998	0.4496	0.4522	0.4784	0.2322
overcount	single-nuc	0.4	0.0065	0.1483	0.4326	0.3865	0.7447
undercount	single-nuc	0.4	0.1612	0.1828	0.0947	0.0707	0.0163
false negative	single-nuc	0.4	0.1325	0.2194	0.0205	0.0643	0.0068
false positive	single-nuc	0.4	4618	161900	724518	586405	2045188
F1 score	single-nuc	0.4	0.8181	0.49	0.2847	0.3329	0.0761
