## Supplemental Table 6 for "TEsingle enables locus-specific transposable element expression analysis at single-cell resolution"

### Sheet: TableS6
Supplemental Table 6: Benchmarked accuracy on TEs by locus	Accuracy breakdowns for TE annotations by individual locus on simulated data for all benchmarked software.

### Sheet: TableS6- Accuracy TE locus
annotation_category	simulation	intron_fraction_retained	TEsingle	STARsolo-TE
within 15% accuracy	whole-cell	0.2	0.6609	0.4282
overcount	whole-cell	0.2	0.0318	0.0021
undercount	whole-cell	0.2	0.058	0.1637
false negative	whole-cell	0.2	0.2494	0.406
false positive	whole-cell	0.2	75245	142622
F1 score	whole-cell	0.2	0.7764	0.5683
within 15% accuracy	single-nuc	0.4	0.6511	0.4271
overcount	single-nuc	0.4	0.0352	0.0027
undercount	single-nuc	0.4	0.0606	0.1608
false negative	single-nuc	0.4	0.2531	0.4095
false positive	single-nuc	0.4	79925	151822
F1 score	single-nuc	0.4	0.7687	0.5662
