## Supplemental Table 7 for "TEsingle enables locus-specific transposable element expression analysis at single-cell resolution"

### Sheet: TableS7
Supplementary Table 7: Donor tissue metadata and single-nuclei recovery counts	Description of donor and donated tissues and total counts for recovered nuclei.
Tables containing summary of metadata features for the donated tissues and total numbers of recovered nuclei across broad cellular populations and subpopulations after quality control (A).

### Sheet: TableS7A- Sample Metadata
Description: Metadata of donor tissues including donor diagnosis, age, and sex and the total numbers of recovered nuclei across broad cellular populations and subpopulations after quality control and used for downstream analyses.
Patient_ID	Diagnosis	Age	Sex	Total_nuclei	Neuron_Nuclei	Astro_Nuclei	Mico_Nuclei	ODC_Nuclei	OPC_Nuclei	Pericytes_Nuclei	T_Cells_Nuclei	Neuron_DopaN_Nuclei	Neuron_Inhibitory_Nuclei	Neuron_Excitatory_Nuclei	Neuron_OtherNeuro_Nuclei	Astro_Homeostatic_Nuclei	Astro_Reactive_Nuclei	Astro_DiseaseAssociated_Nuclei	Astro_Inflammatory_Nuclei	Astro_Metallothionein_Nuclei	Micro_Homeostatic_Nuclei	Micro_Cytokine_Nuclei	Micro_Interferon_Nuclei	Micro_Antigen_Nuclei	Micro_DiseaseAssociated_Nuclei	ODC_Resting_Nuclei	ODC_Myelinating_Nuclei	ODC_Immature_Nuclei	ODC_Stress_Nuclei	ODC_OxStress_Nuclei
s_0096	Parkinson's	90	Female	9820	982	1414	893	5868	258	324	81	4	293	100	38	97	581	37	47	215	506	59	11	8	74	3420	277	288	779	116
s_0098	Parkinson's	99	Male	16943	1069	2632	3172	9116	557	337	60	305	74	0	99	1477	13	8	163	244	1214	401	170	127	646	603	1065	3544	2653	175
s_0100	Parkinson's	89	Male	6092	174	789	867	2626	693	135	808	0	32	2	9	397	11	0	101	82	274	41	102	11	164	95	1045	56	1099	21
s_0102	Parkinson's	57	Female	4955	43	1538	628	2526	184	24	12	16	23	0	1	298	9	29	11	1131	86	27	13	28	431	495	1498	15	431	14
s_0103	Parkinson's	68	Male	3067	102	1144	976	298	44	56	447	6	2	0	4	31	959	0	23	36	18	811	19	31	28	46	71	14	123	2
s_0104	Parkinson's	81	Male	14664	496	4086	2668	5350	1264	495	305	37	107	20	73	1669	766	19	249	454	531	99	593	33	253	196	1700	655	892	41
s_0105	Parkinson's	78	Male	9305	460	1734	669	4817	469	438	718	52	76	6	36	731	0	32	75	449	59	141	22	4	58	1674	679	48	470	56
s_0107	Parkinson's	72	Male	6675	272	1832	1405	1578	326	313	949	1	24	1	30	906	4	34	135	388	113	233	135	19	176	391	450	141	354	26
s_0109	Parkinson's	98	Male	16801	2783	2913	1834	7279	497	1299	196	289	116	17	122	580	16	1180	92	233	511	87	26	52	214	848	1332	1666	764	1488
s_0110	Parkinson's	82	Male	5523	666	1226	652	2139	482	290	68	37	262	125	0	12	5	131	418	18	18	6	1	26	7	394	27	23	2	196
s_0111	Parkinson's	80	Male	9088	905	2096	1425	3851	494	235	82	43	230	29	42	5	0	0	604	885	0	7	205	596	21	1385	8	5	26	1257
s_0116	Parkinson's	77	Male	6885	1000	1697	1348	2014	460	324	42	435	20	5	127	335	510	1	195	48	61	27	833	61	29	91	269	619	323	44
s_0118	Parkinson's	85	Female	10706	1320	3677	998	3505	578	574	54	95	105	13	339	2405	28	121	26	256	157	234	4	0	56	437	1048	95	868	122
s_0119	Parkinson's	84	Male	2584	146	826	452	864	125	120	51	8	57	2	19	579	0	3	9	85	187	36	19	2	135	105	307	112	210	15
s_0120	Parkinson's	85	Female	5863	197	1762	1298	1739	602	163	102	16	28	9	7	50	24	36	757	8	61	5	0	40	10	142	6	7	16	309
s_0127	Control	65	Male	17028	1378	2340	686	9720	1442	887	575	34	361	25	219	630	0	0	8	62	229	12	1	0	36	1216	1220	959	2109	109
s_0128	Control	81	Female	16785	1312	4409	4435	4120	1458	906	145	8	23	8	792	1802	13	0	44	89	3	2284	9	57	69	324	370	406	488	49
s_0129	Control	86	Male	7416	310	2070	1290	2524	464	426	332	2	160	36	8	1001	7	1	96	634	666	72	58	133	125	252	828	261	831	55
s_0130	Control	61	Male	10822	919	2353	1908	4338	1084	176	44	4	85	0	404	20	0	1	0	10	15	19	0	2	10	83	35	9	235	6
s_0131	Control	65	Male	85976	64287	6114	4931	7145	1519	1848	132	3528	372	0	558	3141	0	31	588	470	310	36	1	175	161	1000	372	350	597	789
s_0142	Control	62	Male	10354	2862	2715	1618	1832	603	654	70	798	129	0	104	1	0	0	1655	38	1	8	0	442	10	25	7	20	6	515
s_0147	Control	30	Female	21136	7606	2198	1117	5867	2182	1243	923	1	669	2046	100	3	0	0	0	577	1	14	238	3	2	1927	69	313	84	61
s_0151	Control	77	Female	6791	290	1742	565	3442	237	411	104	1	79	54	12	65	840	6	3	381	230	21	5	15	95	427	907	409	291	722
s_0152	Control	93	Female	13106	1510	3844	2077	4343	843	420	69	512	128	2	104	2105	3	9	50	995	526	66	721	52	396	1494	566	373	832	17
s_0153	Control	91	Male	6799	385	1027	1585	2820	349	537	96	17	48	0	137	625	4	0	28	54	0	7	1168	6	26	157	1030	128	818	24
s_0154	Control	93	Male	8979	900	2301	1271	3656	515	289	47	3	45	0	135	1242	0	1	70	129	198	28	15	86	547	122	689	725	556	165
s_0158	Control	89	Male	39794	23924	3925	2312	7475	1027	962	169	2105	216	0	187	78	1	1898	31	594	1394	206	4	7	154	1016	1173	1200	1382	297
s_0159	Control	73	Female	9385	427	2140	1193	4774	560	234	57	115	98	26	38	0	1651	0	1	9	0	914	0	0	0	753	1515	119	1492	41
s_0165	Control	91	Male	8158	1063	977	503	4838	140	519	118	61	148	0	19	0	0	0	451	23	7	0	1	71	11	632	62	108	38	1794
