## Supplemental Table 14 for "TEsingle enables locus-specific transposable element expression analysis at single-cell resolution"

### Sheet: TableS14
Supplementary table 14: Key resource table
RESOURCE TYPE	RESOURCE NAME	SOURCE	IDENTIFIER	NEW/REUSE	ADDITIONAL INFORMATION
Dataset	Martirosyan et al. substantia nigra single nuclei dataset	Gene Expression Omnibus (GEO)	Accession #: GSE243639, https://www.ncbi.nlm.nih.gov/geo/query/acc.cgi?acc=GSE243639	reuse
Dataset	Simulation data for TEsingle benchmarking	Zenodo	https://doi.org/10.5281/zenodo.18261667	new
Dataset	FOUNDIN-PD single-cell RNAseq datasets	FOUNDIN-PD	https://www.foundinpd.org/	reuse	Used to calculate intron retention in single-cell RNA-seq datasets
Dataset	Agarwal et al. substantia nigra single nuclei dataset	Gene Expression Omnibus (GEO)	Accession #: GSE140231, https://www.ncbi.nlm.nih.gov/geo/query/acc.cgi?acc=GSE140231	reuse	Used to calculate intron retention in single-nuclei RNA-seq datasets
Software/code	TEsingle	GitHub/Zenodo	https://doi.org/10.5281/zenodo.18435417	new
Software/code	STAR (version 2.7.11b)	GitHub	https://github.com/alexdobin/STAR/releases/tag/2.7.11b	reuse
Software/code	CellRanger (version 8.0.1)	10x Genomics	https://www.10xgenomics.com/support/software/cell-ranger/downloads/previous-versions	reuse
Software/code	scTE	GitHub/Zenodo	https://doi.org/10.5281/zenodo.4420936	reuse
Software/code	SoloTE	GitHub/Zenodo	https://doi.org/10.5281/zenodo.7026579	reuse
Software/code	TEsingle benchmarking pipeline	GitHub/Zenodo	https://doi.org/10.5281/zenodo.18421287	new	Pipeline used in conjunction with corresponding dataset to benchmark TEsingle against other software
Software/code	TEsingle pipeline for analysis of Martirosyan dataset	GitHub/Zenodo	https://doi.org/10.5281/zenodo.18421261	new	Pipeline used to re-analyze Martirosyan et al. dataset with TEsingle
